# Spatiotemporal Genomic Profiling of Intestinal Metaplasia Reveals Clonal Dynamics of Gastric Cancer Progression

**DOI:** 10.1101/2023.04.10.536195

**Authors:** Kie Kyon Huang, Haoran Ma, Tomoyuki Uchihara, Taotao Sheng, Roxanne Hui Heng Chong, Feng Zhu, Supriya Srivastava, Su Ting Tay, Raghav Sundar, Angie Lay Keng Tan, Xuewen Ong, Minghui Lee, Shamaine Wei Ting Ho, Tom Lesluyes, Peter Van Loo, Joy Shijia Chua, Kalpana Ramnarayanan, Tiing Leong Ang, Christopher Khor, Jonathan Wei Jie Lee, Stephen Kin Kwok Tsao, Ming Teh, Hyunsoo Chung, Jimmy Bok Yan So, Khay Guan Yeoh, Patrick Tan, Singapore Gastric Cancer Consortium

## Abstract

Intestinal metaplasia (IM) is a pre-malignant condition of the gastric mucosa associated with increased gastric cancer (GC) risk. We analyzed 1256 gastric samples (1152 IMs) from 692 subjects through a prospective 10-year study. We identified 26 IM driver genes in diverse pathways including chromatin regulation (*ARID1A*) and intestinal homeostasis (*SOX9*), largely occurring as small clonal events. Analysis of clonal dynamics between and within subjects, and also longitudinally across time, revealed that IM clones are likely transient but increase in size upon progression to dysplasia, with eventual transmission of somatic events to paired GCs. Single-cell and spatial profiling highlighted changes in tissue ecology and lineage heterogeneity in IM, including an intestinal stem-cell dominant cellular compartment linked to early malignancy. Expanded transcriptome profiling revealed expression-based molecular subtypes of IM, including a body-resident “pseudoantralized” subtype associated with incomplete histology, antral/intestinal cell types, *ARID1A* mutations, inflammation, and microbial communities normally associated with the healthy oral tract. We demonstrate that combined clinical-genomic models outperform clinical-only models in predicting IMs likely to progress. Our results raise opportunities for GC precision prevention and interception by highlighting strategies for accurately identifying IM patients at high GC risk and a role for microbial dysbiosis in IM progression.
