## Supplementary Tables for "Spatiotemporal Genomic Profiling of Intestinal Metaplasia Reveals Clonal Dynamics of Gastric Cancer Progression"

### Sheet: Sheet1
	Supplementary Table 1. Clinicopathological features of GCEP1000 cohort
	Site	Antrum	Antrum	Body	Body	Cardia	Cardia
	Type	Normal	IM	Normal	IM	Normal	IM
	Samples (n)	44	642	31	274	29	236
	Age (average)	56	61.2632	56	61.9599	55.5517	62.7669
	BMI (average)	23.9324	23.5607	23.7133	23.8311	23.7342	24.0467
	Gender
	Male	28 (64)	324 (50)	20 (65)	138 (50)	18 (62)	131 (56)
	Female	16 (36)	318 (50)	11 (35)	136 (50)	11 (38)	105 (44)
	Smoking
	Non-smoker	33 (75)	527 (82)	26 (84)	227 (83)	24 (83)	188 (80)
	Ex-smoker	7 (16)	54 (8)	1 (3)	20 (7)	1 (3)	29 (12)
	Current smoker	4 (9)	61 (10)	4 (13)	27 (10)	4 (14)	19 (8)
	Alcohol
	Non-drinker	32 (73)	494 (77)	21 (68)	213 (78)	20 (69)	177 (75)
	Ex-drinker	10 (22)	86 (13)	8 (26)	39 (14)	7 (24)	42 (18)
	Current drinker	2 (5)	62 (10)	2 (6)	22 (8)	2 (7)	17 (7)
	Dysplasia/EGN
	No	44 (100)	570 (89)	31 (100)	192 (70)	29 (100)	135 (57)
	Yes	0 (0)	72 (11)	0 (0)	82 (30)	0 (0)	101 (42)
	HP Serology
	Negative	6 (14)	72 (11)	0 (0)	31 (11)	0 (0)	38 (16)
	Positive	38 (86)	570 (89)	31 (100)	243 (89)	29 (100)	198 (84)
	OLGIM stages
	0	44 (100)	129 (20)	31 (100)	37 (14)	29 (100)	45 (19)
	1	0 (0)	270 (42)	0 (0)	113 (41)	0 (0)	80 (34)
	2	0 (0)	135 (21)	0 (0)	64 (23)	0 (0)	55 (23)
	3	0 (0)	99 (15)	0 (0)	50 (18)	0 (0)	50 (21)
	4	0 (0)	9 (1)	0 (0)	10 (4)	0 (0)	6 (3)

### Sheet: Sheet2
	Supplementary Table 2. Genes targeted by GCEP1000 panel, sorted by mutational significance (dNdScv)
	gene_name	n_syn	n_mis	n_non	n_spl	n_ind	wmis_cv	wnon_cv	wspl_cv	wind_cv	pmis_cv	ptrunc_cv	pallsubs_cv	pind_cv	qmis_cv	qtrunc_cv	qallsubs_cv	pglobal_cv	qglobal_cv
	SOX9	7	43	20	1	100	3.9111	43.315	43.315	66.2664	1.73057e-05	0	0	2.57149e-12	0.00120275	0	0	0	0
	ARID1A	17	63	61	5	108	1.84638	29.37	29.37	15.9666	0.0130288	0	0	0.000250709	0.196965	0	0	0	0
	ARID2	10	43	33	6	39	1.75643	16.6299	16.6299	7.17886	0.0663137	0	0	0.0128132	0.395916	0	0	0	0
	FBXW7	4	90	18	5	9	8.9397	14.4141	14.4141	4.29609	2.06724e-13	9.99312e-12	3.66374e-15	0.0589516	5.74691e-11	6.94522e-10	2.5463e-13	7.99361e-15	4.44444e-13
	CTNNB1	3	43	16	1	23	4.04075	15.682	15.682	9.93996	0.000265583	6.4397e-10	4.1897e-09	0.00461236	0.0123053	3.58047e-08	1.94123e-07	4.9605e-10	2.29837e-08
	KRAS	1	30	0	0	1	13.9015	0	0	1.77873	5.50436e-10	0.490183	1.04209e-09	0.29834	7.65106e-08	0.789535	5.79401e-08	7.11692e-09	2.82643e-07
	BCOR	21	50	16	2	35	1.2212	6.84978	6.84978	6.73608	0.419319	2.77698e-08	9.15133e-08	0.0158323	0.803935	1.28667e-06	3.63439e-06	3.09368e-08	1.07506e-06
	KDM6A	7	27	14	4	13	1.56333	7.41306	7.41306	3.11814	0.22166	3.18303e-07	7.52155e-07	0.0948202	0.62879	1.1061e-05	2.61374e-05	1.24496e-06	3.84554e-05
	PIGR	10	27	6	2	41	1.54293	7.37163	7.37163	18.1128	0.194933	0.000102793	0.000528768	0.000156088	0.595508	0.00285764	0.0113075	1.42868e-06	3.97172e-05
	CCND1	4	13	8	0	1	1.80525	21.9009	21.9009	1.14175	0.207637	1.43851e-07	8.97843e-07	0.37446	0.614076	5.71295e-06	2.77334e-05	5.34755e-06	0.000135147
	KMT2D	36	109	23	3	23	1.25651	3.85696	3.85696	1.40358	0.215371	7.68044e-07	3.58367e-06	0.234472	0.627186	2.3724e-05	8.30216e-05	1.25952e-05	0.000291789
	CDKN1B	1	4	2	1	14	1.37186	14.1139	14.1139	22.9681	0.666253	0.00338892	0.012645	0.000115629	0.955114	0.0523399	0.113397	2.11067e-05	0.000451359
	ERBB2	7	72	2	1	1	4.24595	1.81399	1.81399	0.269075	6.5267e-07	0.394866	2.60653e-06	0.612575	6.04807e-05	0.778531	6.5874e-05	2.29087e-05	0.000454901
	ERBB3	12	85	0	1	0	2.90333	0.30642	0.30642	0	2.49698e-05	0.172728	2.03747e-06	1	0.00138832	0.690553	5.66418e-05	2.87361e-05	0.000532576
	FOXA2	3	10	2	0	19	1.59783	10.0865	10.0865	13.8388	0.369576	0.02365	0.0713989	0.00122522	0.774185	0.288234	0.345694	0.000904895	0.0157226
	KLF5	2	25	0	0	3	4.61926	0	0	2.2137	0.000507553	0.412571	0.000853164	0.183806	0.0201571	0.789535	0.0165578	0.0015306	0.0250298
	RUNX1	4	15	3	1	8	1.86693	8.89729	8.89729	5.62094	0.169676	0.00299443	0.0106512	0.0359687	0.594952	0.0502896	0.105751	0.00339711	0.0524665
	FAT4	62	197	19	2	5	1.39573	2.62316	2.62316	0.33918	0.0170116	0.000449838	0.000893409	0.530773	0.197051	0.0113686	0.0165578	0.00410365	0.0600429
	FLG	80	207	4	0	13	1.11874	0.27707	0.27707	1.0816	0.385171	0.00212441	0.00178974	0.292607	0.774185	0.0421848	0.0310966	0.00447996	0.0622714
	TP53	2	19	2	2	4	3.12266	7.84262	7.84262	3.43105	0.0165262	0.00625487	0.00755122	0.104291	0.197051	0.0828025	0.0823173	0.00641568	0.0849314
	CIC	25	36	7	0	19	0.620398	2.36896	2.36896	2.55317	0.0634763	0.0625506	0.00769874	0.122536	0.392165	0.4091	0.0823173	0.00751493	0.0936433
	MAP3K1	6	27	5	2	10	1.6983	5.78033	5.78033	2.2337	0.160824	0.00151827	0.00643392	0.151826	0.594952	0.0324675	0.0813014	0.00774746	0.0936433
	BRAF	2	29	1	1	2	4.23928	1.89834	1.89834	0.881248	0.000849876	0.472105	0.00309548	0.376329	0.0295332	0.789535	0.0506202	0.00903406	0.101188
	ARID1B	15	34	7	1	11	1.27812	4.72761	4.72761	1.62338	0.398932	0.0012892	0.00557085	0.210854	0.774185	0.0298665	0.0742461	0.00909967	0.101188
	BCORL1	12	40	7	1	13	1.52737	4.20905	4.20905	2.45995	0.154755	0.00307526	0.0115197	0.13203	0.594952	0.0502896	0.106793	0.0113894	0.121779
	DDX3X	6	37	1	2	11	2.32389	2.37242	2.37242	5.60716	0.0164435	0.23346	0.0521546	0.0326098	0.197051	0.739141	0.308489	0.0125459	0.129177
	TAF1	8	57	1	0	2	2.19396	0.379847	0.379847	0.35444	0.0109223	0.290646	0.00441265	0.54219	0.196965	0.75417	0.0673777	0.0168322	0.16712
	FGFR2	3	25	4	1	1	2.99139	6.35952	6.35952	0.410642	0.0100415	0.00548382	0.00560852	0.548621	0.196965	0.0762251	0.0742461	0.0208735	0.200097
	PCDH15	19	70	11	3	2	1.56501	3.04084	3.04084	0.345208	0.0596121	0.00228324	0.00754106	0.546578	0.388933	0.042316	0.0823173	0.0267564	0.247943
	BAI3	20	73	1	2	1	1.76636	0.560708	0.560708	0.221903	0.013566	0.311356	0.00683526	0.639488	0.196965	0.75417	0.0823173	0.028118	0.252155
	SMAD3	0	8	2	1	2	2.68289	13.3008	13.3008	1.58666	0.145512	0.00529319	0.0180568	0.264074	0.586264	0.0762251	0.147641	0.0302587	0.262872
	NFKBIZ	4	12	3	0	12	1.33869	4.23457	4.23457	5.64048	0.54486	0.0647496	0.181553	0.0314028	0.907012	0.4091	0.541448	0.0351602	0.283105
	PPP2R1A	4	23	0	0	3	2.50019	0	0	1.71843	0.0266139	0.260744	0.0251697	0.229643	0.255127	0.75417	0.189966	0.0355666	0.283105
	BTBD11	12	42	0	0	3	1.89873	0	0	0.917535	0.0276745	0.144005	0.0164326	0.352641	0.25645	0.645699	0.138432	0.0356427	0.283105
	NF1	23	45	8	5	12	0.766439	1.90338	1.90338	1.42799	0.289981	0.0699634	0.0268201	0.235727	0.709601	0.421719	0.191179	0.038336	0.296039
	FBN2	48	64	1	3	2	0.614571	0.382982	0.382982	0.232035	0.0107939	0.0338308	0.0137339	0.609011	0.196965	0.329356	0.119313	0.0483763	0.363476
	MAP2K1	6	23	0	0	0	2.61755	0	0	0	0.0111508	0.201335	0.00868291	1	0.196965	0.722287	0.0894019	0.0498955	0.365025
	ZFP36L2	6	15	2	0	4	1.4714	9.42813	9.42813	2.73098	0.361863	0.0245784	0.0706819	0.138016	0.772301	0.288234	0.345694	0.0549214	0.391491
	WWOX	1	13	0	0	3	3.07617	0	0	2.44308	0.0417849	0.447122	0.0668575	0.167039	0.326838	0.789535	0.345694	0.061364	0.42648
	OR10A4	3	18	0	0	0	3.51101	0	0	0	0.00500996	0.493356	0.0115244	1	0.139277	0.789535	0.106793	0.0629613	0.426908
	TTN	273	878	61	9	26	1.19654	1.05715	1.05715	0.244136	0.00833701	0.679687	0.0250917	0.576307	0.196965	0.888591	0.189966	0.0757201	0.501195
	CDH8	25	66	6	2	4	1.51881	2.23405	2.23405	1.68979	0.0589466	0.0643454	0.0692077	0.222698	0.388933	0.4091	0.345694	0.079722	0.515412
	XIRP2	28	94	2	0	2	1.301	0.319021	0.319021	0.190399	0.197233	0.0631878	0.0262897	0.637484	0.595988	0.4091	0.191179	0.0852845	0.538843
	SPTA1	38	149	21	3	2	1.49095	1.78482	1.78482	0.279305	0.0194652	0.0291689	0.0300668	0.58073	0.203257	0.300331	0.203868	0.0881381	0.544498
	CACNA1E	36	131	4	3	1	1.53726	0.922247	0.922247	0.14605	0.0149852	0.842406	0.0285672	0.692804	0.197051	0.951377	0.198542	0.0974235	0.588777
	PXDN	76	116	0	2	6	0.909663	0.277564	0.277564	1.3701	0.518505	0.0259204	0.0816822	0.253988	0.888589	0.288234	0.359751	0.101146	0.598269
	ERBB4	13	55	6	3	2	1.73999	2.55339	2.55339	0.516362	0.0435	0.0343572	0.0483124	0.476674	0.326838	0.329356	0.295943	0.109872	0.636208
	AHNAK2	19	66	2	0	7	1.7912	1.37088	1.37088	0.408163	0.0141701	0.682822	0.048969	0.4939	0.196965	0.888591	0.295943	0.114205	0.636208
	HLA-B	1	0	0	0	1	0	0	0	0.931016	0.0195473	0.505365	0.0590998	0.41024	0.203257	0.789535	0.342287	0.114426	0.636208
	TGM2	9	7	3	0	0	0.407741	2.67091	2.67091	0	0.0564352	0.171027	0.0252833	1	0.388933	0.690553	0.189966	0.118265	0.644663
	RYR2	55	190	14	4	3	1.43756	1.23141	1.23141	0.203835	0.0129158	0.449383	0.0442001	0.619682	0.196965	0.789535	0.279264	0.125928	0.6704
	CDKN2A.p16INK4a	1	3	1	0	2	0.848278	7.94977	7.94977	4.30521	0.834586	0.138007	0.29113	0.107346	0.997198	0.645699	0.655766	0.13956	0.6704
	MAP2K7	4	16	1	1	3	1.87206	4.30924	4.30924	2.19454	0.16245	0.117287	0.173931	0.185317	0.594952	0.603997	0.531871	0.142944	0.6704
	PIGA	3	12	0	0	5	1.58891	0	0	3.48411	0.357718	0.329313	0.340397	0.0956602	0.770895	0.75417	0.690732	0.144076	0.6704
	SYNE1	89	241	15	3	16	1.12442	0.688224	0.688224	0.61461	0.335506	0.131172	0.0807823	0.408601	0.760072	0.628721	0.359751	0.145597	0.6704
	SPOP	2	14	0	0	1	2.49052	0	0	0.901223	0.0729842	0.326002	0.0806663	0.415941	0.405792	0.75417	0.359751	0.147451	0.6704
	GSDMC	4	14	4	0	1	1.88454	4.63364	4.63364	0.663966	0.169107	0.0283243	0.0716329	0.469004	0.594952	0.300331	0.345694	0.147599	0.6704
	NOTCH1	28	59	6	0	5	1.33898	2.80974	2.80974	0.661109	0.184598	0.0397897	0.0835256	0.4058	0.594952	0.368717	0.359751	0.148611	0.6704
	GYPC	1	10	0	0	0	4.16481	0	0	0	0.0131454	0.609142	0.034139	1	0.196965	0.850962	0.225968	0.149437	0.6704
	VEGFA	5	4	1	1	1	0.388633	2.68836	2.68836	0.818302	0.116057	0.26158	0.0841145	0.432819	0.535854	0.75417	0.359751	0.157021	0.6704
	PKHD1	20	83	4	3	4	1.68689	1.47735	1.47735	0.331739	0.0212267	0.384323	0.0703627	0.537759	0.21075	0.778531	0.345694	0.161737	0.6704
	MCL1	4	6	1	1	2	0.82372	5.2002	5.2002	1.92569	0.732254	0.0827792	0.165527	0.228913	0.965317	0.469645	0.528926	0.161911	0.6704
	CHD4	16	52	0	1	2	1.13755	0.205473	0.205473	0.348232	0.630925	0.0486042	0.07021	0.545132	0.947006	0.391653	0.345694	0.163161	0.6704
	PIK3CA	5	30	3	0	4	2.05366	1.18192	1.18192	1.26458	0.0601586	0.809182	0.139672	0.279632	0.388933	0.943395	0.479369	0.165708	0.6704
	SMAD2	1	13	0	0	0	2.97929	0	0	0	0.0484184	0.278794	0.03914	1	0.354218	0.75417	0.253045	0.165978	0.6704
	ACVR2A	6	14	0	1	7	1.34031	0.767287	0.767287	4.60255	0.496782	0.795348	0.714793	0.0556433	0.876249	0.941624	0.926396	0.168025	0.6704
	MDN1	18	84	7	1	11	1.64493	1.3078	1.3078	0.664203	0.0341786	0.5284	0.101304	0.395334	0.298478	0.79925	0.402323	0.168913	0.6704
	SDK1	40	106	2	5	1	1.5102	1.55953	1.55953	0.152646	0.0197408	0.301752	0.0603626	0.687503	0.203257	0.75417	0.342465	0.173554	0.6704
	EGFR	5	21	0	0	2	1.72398	0	0	0.558148	0.184124	0.156823	0.0911206	0.462502	0.594952	0.678589	0.371218	0.175598	0.6704
	HMCN1	64	161	26	2	8	0.989083	1.57837	1.57837	0.479714	0.94003	0.0501872	0.0921367	0.462355	0.997198	0.391653	0.371218	0.177041	0.6704
	LRP1B	56	186	13	10	5	1.36235	1.47105	1.47105	0.367346	0.0343572	0.128036	0.0824549	0.51679	0.298478	0.628721	0.359751	0.177079	0.6704
	PTEN	2	13	1	1	2	2.52196	2.91799	2.91799	1.67306	0.0729365	0.246369	0.167646	0.254297	0.405792	0.752645	0.529609	0.177142	0.6704
	CUBN	49	77	1	3	4	0.766449	0.397552	0.397552	0.373023	0.143656	0.0422338	0.0834823	0.517392	0.586264	0.378742	0.359751	0.178909	0.6704
	RNF43	4	15	0	0	5	1.29026	0	0	2.15535	0.582254	0.162856	0.255751	0.171325	0.928716	0.685971	0.623674	0.180863	0.6704
	FOXQ1	1	6	1	0	2	1.32863	16.0508	16.0508	1.67306	0.670437	0.0634089	0.178014	0.254297	0.955114	0.4091	0.537912	0.185381	0.674534
	ABCA13	45	131	4	1	2	1.20728	0.510443	0.510443	0.133607	0.259433	0.117323	0.0668549	0.684136	0.680401	0.603997	0.345694	0.186831	0.674534
	RHOA	1	8	0	0	1	2.91635	0	0	1.74206	0.0804674	0.552304	0.156025	0.301818	0.422075	0.816201	0.510293	0.190986	0.675704
	ASXL1	8	34	3	0	8	1.72676	2.0392	2.0392	1.75335	0.106366	0.310255	0.237355	0.200056	0.528031	0.75417	0.618073	0.192186	0.675704
	ATM	8	47	6	1	9	1.81758	1.98376	1.98376	0.994972	0.06348	0.17388	0.153735	0.313711	0.392165	0.690553	0.508789	0.194447	0.675704
	GATA6	8	19	1	0	6	1.44418	2.28232	2.28232	3.40227	0.332453	0.480293	0.539613	0.0944968	0.760072	0.789535	0.833543	0.202748	0.684675
	TM9SF3	0	5	0	1	7	1.40795	2.65191	2.65191	4.00968	0.655001	0.447543	0.73372	0.0706269	0.953352	0.789535	0.926396	0.205207	0.684675
	AUTS2	25	26	3	0	2	0.569111	0.933061	0.933061	0.536442	0.0402035	0.908442	0.112648	0.469749	0.326838	0.967613	0.437515	0.20844	0.684675
	BCL9	15	24	4	0	5	0.710834	1.94658	1.94658	1.18416	0.283307	0.263438	0.185115	0.287362	0.709543	0.75417	0.541448	0.209258	0.684675
	ZC3H12A	8	10	2	0	4	0.648502	2.08557	2.08557	2.25306	0.328595	0.381478	0.319878	0.170022	0.760072	0.778531	0.673682	0.21274	0.684675
	TRAF3IP2	2	8	2	1	2	1.30351	4.54306	4.54306	1.17551	0.650179	0.062635	0.172556	0.320825	0.953352	0.4091	0.531871	0.215567	0.684675
	BRD8	3	11	2	3	1	1.04997	3.65313	3.65313	0.273429	0.925608	0.0445829	0.0910489	0.610268	0.997198	0.387314	0.371218	0.216157	0.684675
	ZNF217	6	21	0	0	2	1.7498	0	0	0.644345	0.154976	0.233973	0.127931	0.435886	0.594952	0.739141	0.467957	0.216732	0.684675
	GNA13	0	10	0	0	1	3.09741	0	0	0.894071	0.0797712	0.529	0.138218	0.417336	0.422075	0.79925	0.479369	0.222241	0.690423
	NBEA	27	76	14	1	5	1.09199	1.90645	1.90645	0.573395	0.683239	0.0509505	0.133998	0.433823	0.955114	0.391653	0.479369	0.223518	0.690423
	AXIN2	5	15	0	2	7	1.28223	2.75271	2.75271	2.80298	0.574127	0.25152	0.502076	0.119663	0.922586	0.75417	0.811495	0.22903	0.699673
	CDH1	4	18	0	1	5	1.92656	1.52532	1.52532	1.9137	0.134844	0.709081	0.326926	0.192982	0.567978	0.894345	0.679199	0.237422	0.717427
	RBM10	9	11	3	0	3	0.562481	1.56907	1.56907	1.08902	0.174955	0.506847	0.207879	0.318502	0.594952	0.789535	0.566573	0.245965	0.73525
	CDKN2A.p14arf	1	4	0	0	2	1.08375	0	0	5.08209	0.91272	0.487769	0.769775	0.0886876	0.997198	0.789535	0.926396	0.251525	0.737912
	ELF3	1	8	0	0	2	1.96723	0	0	1.81698	0.27544	0.36576	0.290097	0.239298	0.702498	0.770609	0.655766	0.254602	0.737912
	CLASP1	13	15	1	1	2	0.489529	0.514743	0.514743	0.439193	0.0507176	0.336309	0.139217	0.505507	0.361525	0.75417	0.479369	0.257144	0.737912
	PTPRT	34	65	12	0	1	0.985998	1.98966	1.98966	0.23132	0.945705	0.0521265	0.113313	0.633809	0.997198	0.391653	0.437515	0.260962	0.737912
	TP63	4	22	1	3	0	2.13891	3.92647	3.92647	0	0.0708297	0.0476312	0.0721232	1	0.405792	0.391653	0.345694	0.261763	0.737912
	RIMS2	13	59	7	0	1	1.75133	1.52013	1.52013	0.247046	0.0390074	0.371792	0.118801	0.624682	0.326838	0.77133	0.445955	0.267226	0.737912
	EP400	25	47	7	2	2	0.946688	2.14964	2.14964	0.213898	0.820018	0.0632023	0.120312	0.620941	0.997198	0.4091	0.445955	0.268509	0.737912
	NEB	55	142	6	3	10	1.05796	0.574754	0.574754	0.396386	0.717529	0.0988888	0.150658	0.496284	0.963638	0.528675	0.504615	0.268672	0.737912
	PTPRD	18	56	8	1	4	1.26592	2.14647	2.14647	0.706657	0.352974	0.0712978	0.190387	0.396929	0.770895	0.421719	0.545645	0.270745	0.737912
	PREX2	20	67	2	3	5	1.44273	1.09162	1.09162	1.05152	0.121903	0.860593	0.280431	0.311621	0.535854	0.953166	0.655766	0.300388	0.810756
	MAP2K4	1	9	0	0	1	2.2116	0	0	0.822284	0.187941	0.359949	0.20532	0.431972	0.594952	0.770609	0.565139	0.303557	0.811433
	AJUBA	5	12	0	0	3	1.1542	0	0	1.88103	0.757217	0.23088	0.426572	0.212877	0.972651	0.739141	0.766236	0.308656	0.813855
	GINS1	1	0	1	0	0	0	1.58532	1.58532	0	0.0432403	0.69781	0.0915017	1	0.326838	0.888591	0.371218	0.310319	0.813855
	TGFBR2	2	14	1	0	2	2.20315	2.46088	2.46088	1.13983	0.123362	0.46075	0.288222	0.326748	0.535854	0.789535	0.655766	0.316676	0.822765
	AMOT	5	17	4	0	3	1.14055	2.79934	2.79934	0.934448	0.762727	0.120422	0.284524	0.349004	0.972651	0.608676	0.655766	0.328645	0.842566
	HSPG2	40	105	5	4	5	1.33565	1.60738	1.60738	0.384744	0.104779	0.219743	0.198545	0.508548	0.528031	0.733642	0.551956	0.332487	0.842566
	CREBBP	14	42	1	0	2	1.35834	0.356496	0.356496	0.276675	0.282225	0.241367	0.174102	0.58221	0.709543	0.745555	0.531871	0.333389	0.842566
	PPP6C	0	6	1	0	2	2.10929	3.59644	3.59644	1.97061	0.303801	0.332208	0.463862	0.224837	0.728074	0.75417	0.790036	0.340054	0.844896
	DNAH7	17	76	6	1	5	1.51725	1.16207	1.16207	0.419825	0.0878619	0.736332	0.211957	0.492752	0.452326	0.909779	0.569306	0.34039	0.844896
	ARHGAP5	4	23	2	0	7	1.62935	1.67359	1.67359	1.57399	0.252542	0.544044	0.508453	0.22339	0.668634	0.813142	0.817052	0.360652	0.878216
	PLXNB2	19	48	4	1	3	1.36823	2.13715	2.13715	0.551319	0.218838	0.158663	0.254712	0.451958	0.627186	0.678589	0.623674	0.363982	0.878216
	HLA-C	0	4	0	0	3	1.31556	0	0	2.71817	0.732669	0.559258	0.769171	0.149705	0.965317	0.818283	0.926396	0.364046	0.878216
	KMT2C	28	74	10	4	7	1.00269	1.6583	1.6583	0.476094	0.990024	0.130356	0.251786	0.465144	0.997198	0.628721	0.623674	0.368283	0.878216
	SMAD4	3	6	2	1	0	0.782313	4.08322	4.08322	0	0.679095	0.0751032	0.117736	1	0.955114	0.434973	0.445955	0.369609	0.878216
	SF3B1	9	32	1	0	1	1.32827	0.334067	0.334067	0.258972	0.399666	0.219841	0.193935	0.618035	0.774185	0.733642	0.550143	0.374132	0.878339
	RYR3	78	178	22	5	1	1.02233	1.5279	1.5279	0.0693818	0.869257	0.0662765	0.158213	0.770958	0.997198	0.409441	0.511434	0.378605	0.878339
	PCDH10	38	60	1	0	4	0.967428	0.346467	0.346467	1.29859	0.870833	0.210307	0.455553	0.274318	0.997198	0.733642	0.790036	0.38486	0.878339
	SYNE2	25	83	11	1	12	1.32709	1.58835	1.58835	0.587074	0.188552	0.195875	0.30107	0.419571	0.594952	0.722287	0.664265	0.387668	0.878339
	CDHR4	9	14	0	0	1	0.789756	0	0	0.428338	0.555541	0.0948614	0.237901	0.541894	0.913268	0.517088	0.618073	0.393015	0.878339
	ZFP36L1	5	4	0	0	1	0.446177	0	0	0.996929	0.180529	0.429735	0.327383	0.398241	0.594952	0.789535	0.679199	0.395998	0.878339
	TNRC6B	13	18	2	1	5	0.638641	1.05462	1.05462	0.921371	0.200341	0.933218	0.387447	0.338665	0.598868	0.975319	0.747987	0.397701	0.878339
	PRKDC	17	49	5	4	4	1.1629	2.03288	2.03288	0.327479	0.569242	0.0942546	0.245277	0.539965	0.920054	0.517088	0.619882	0.400186	0.878339
	SRSF2	1	9	0	0	1	1.89283	0	0	1.52234	0.29354	0.504724	0.408409	0.324615	0.709601	0.789535	0.758126	0.400458	0.878339
	PLEC	37	105	3	0	8	1.27039	0.77696	0.77696	0.577091	0.192242	0.66211	0.317123	0.426432	0.594952	0.888591	0.673682	0.405799	0.878339
	CCDC155	0	10	0	0	0	2.74833	0	0	0	0.120315	0.392603	0.137124	1	0.535854	0.778531	0.479369	0.409571	0.878339
	COL11A1	22	53	5	7	5	1.05441	1.59128	1.59128	0.928969	0.827868	0.200764	0.41358	0.336986	0.997198	0.722287	0.760628	0.414017	0.878339
	MUC16	188	410	13	4	18	0.918731	0.704767	0.704767	0.419304	0.336291	0.14656	0.291691	0.482717	0.760072	0.646725	0.655766	0.416835	0.878339
	APC	13	34	7	0	7	0.868447	1.57128	1.57128	0.831825	0.648669	0.336392	0.400694	0.354037	0.953352	0.75417	0.757775	0.418901	0.878339
	PARK2	0	7	0	0	1	2.26045	0	0	0.725233	0.245248	0.46041	0.315555	0.453801	0.663168	0.789535	0.673682	0.421509	0.878339
	CYP4B1	4	19	0	0	0	1.83899	0	0	0	0.161981	0.267557	0.144099	1	0.594952	0.75417	0.48853	0.423255	0.878339
	NOTCH3	23	61	2	0	5	1.36509	0.935157	0.935157	0.727732	0.178525	0.926564	0.372899	0.38659	0.594952	0.975319	0.733048	0.423372	0.878339
	CACNA1C	24	63	2	0	1	1.30048	0.525258	0.525258	0.152923	0.24879	0.334952	0.215472	0.687284	0.665034	0.75417	0.570488	0.430933	0.887403
	LOR	3	3	0	0	2	0.62555	0	0	2.15948	0.506103	0.686548	0.749421	0.208927	0.876249	0.888591	0.926396	0.446899	0.913514
	TLR4	3	17	1	0	1	2.06377	1.29662	1.29662	0.402332	0.119886	0.816761	0.290022	0.55186	0.535854	0.943395	0.655766	0.453308	0.914033
	RNF213	45	71	3	5	6	0.797718	1.23818	1.23818	0.385724	0.232016	0.585798	0.319492	0.505829	0.65152	0.843791	0.673682	0.456153	0.914033
	SEMG2	3	7	2	0	2	0.972706	2.70489	2.70489	1.15938	0.961373	0.269676	0.501061	0.323479	0.997198	0.75417	0.811495	0.457016	0.914033
	ARHGAP35	14	32	0	1	6	1.0539	0.458623	0.458623	1.35184	0.862233	0.394368	0.642668	0.2567	0.997198	0.778531	0.902018	0.46225	0.917896
	TERT	14	25	2	1	2	0.890122	2.33247	2.33247	0.596573	0.71502	0.221676	0.374435	0.450233	0.963638	0.733642	0.733048	0.468715	0.924134
	PCBP1	6	9	0	0	2	0.979759	0	0	1.89333	0.965946	0.486475	0.784819	0.231926	0.997198	0.789535	0.932392	0.492116	0.945726
	CD44	4	14	2	0	3	1.4213	1.81837	1.81837	1.36457	0.451095	0.484669	0.672035	0.273912	0.83603	0.789535	0.92488	0.495611	0.945726
	ETV6	2	15	1	0	0	2.51012	1.62805	1.62805	0	0.0669354	0.676057	0.184989	1	0.395916	0.888591	0.541448	0.497151	0.945726
	CBL	7	9	1	1	2	0.580387	1.06993	1.06993	0.745223	0.244502	0.931298	0.45434	0.408424	0.663168	0.975319	0.790036	0.498119	0.945726
	RPL22	1	0	0	0	0	0	0	0	0	0.0754643	0.581808	0.186975	1	0.411354	0.842409	0.541448	0.500491	0.945726
	GLI3	71	88	4	1	1	0.780104	0.815448	0.815448	0.213763	0.11794	0.649243	0.291866	0.644536	0.535854	0.884753	0.655766	0.502405	0.945726
	TG	37	98	10	1	5	1.21856	1.42429	1.42429	0.610254	0.287958	0.3162	0.453919	0.421632	0.709601	0.75417	0.790036	0.507837	0.945726
	ZHX3	5	22	1	0	1	1.80909	1.21576	1.21576	0.348411	0.143872	0.85798	0.335859	0.574252	0.586264	0.953166	0.688608	0.51028	0.945726
	ZBTB16	5	20	2	0	0	1.90818	3.12751	3.12751	0	0.116062	0.202656	0.196983	1	0.535854	0.722287	0.551956	0.517009	0.945726
	GNB1	4	7	0	0	1	0.935335	0	0	0.991081	0.902544	0.241181	0.501846	0.399273	0.997198	0.745555	0.811495	0.522488	0.945726
	DSPP	7	12	0	0	4	0.847324	0	0	1.03828	0.704281	0.368673	0.641581	0.319429	0.962468	0.770609	0.902018	0.529777	0.945726
	PAPPA2	34	90	4	1	3	1.23589	0.899312	0.899312	0.565779	0.273828	0.821561	0.465741	0.447063	0.702498	0.943395	0.790036	0.534944	0.945726
	CA9	2	3	0	0	1	0.499295	0	0	0.734693	0.34618	0.352302	0.467408	0.451558	0.770895	0.770609	0.790036	0.539391	0.945726
	JAK2	10	13	3	1	0	0.548765	1.19334	1.19334	0	0.133808	0.76201	0.212978	1	0.567978	0.917051	0.569306	0.542362	0.945726
	STARD9	31	101	7	1	3	1.32464	1.17176	1.17176	0.215672	0.14945	0.691964	0.351109	0.611352	0.59353	0.888591	0.705528	0.544944	0.945726
	RYR1	86	189	4	5	5	1.12051	0.780492	0.780492	0.335343	0.373924	0.463763	0.405637	0.532743	0.774185	0.789535	0.758126	0.547168	0.945726
	IGF2	9	15	0	0	1	1.07093	0	0	1.42599	0.861152	0.375812	0.652714	0.335826	0.997198	0.773895	0.902758	0.551893	0.945726
	HEATR1	6	17	3	1	2	1.10727	2.35521	2.35521	0.315113	0.807626	0.184178	0.398814	0.561519	0.997198	0.721149	0.757775	0.559041	0.945726
	VPS13B	14	53	4	0	4	1.37912	0.94076	0.94076	0.336027	0.241934	0.912232	0.420464	0.535559	0.663168	0.967941	0.763981	0.560896	0.945726
	CCNE1	3	7	0	0	1	1.06558	0	0	0.822284	0.911327	0.273252	0.523821	0.431972	0.997198	0.75417	0.832128	0.562523	0.945726
	PPARGC1B	7	15	3	0	1	0.988182	2.55711	2.55711	0.330038	0.977169	0.194619	0.390861	0.582493	0.997198	0.722287	0.749375	0.564595	0.945726
	STAG2	5	20	2	2	4	1.25345	1.62973	1.62973	1.06528	0.592493	0.443696	0.728033	0.314228	0.928716	0.789535	0.926396	0.566212	0.945726
	DNAH8	22	77	6	1	6	1.29024	1.00974	1.00974	0.431804	0.262129	0.981967	0.478362	0.485207	0.681046	0.997419	0.796315	0.571109	0.945726
	HLA-A	1	2	0	0	1	0.459847	0	0	0.908491	0.371076	0.481884	0.561943	0.414533	0.774185	0.789535	0.850988	0.572333	0.945726
	TNXB	43	89	2	0	7	1.02497	0.506126	0.506126	0.557294	0.892237	0.29401	0.539926	0.434757	0.997198	0.75417	0.833543	0.574938	0.945726
	TRRAP	28	60	1	1	1	0.992804	0.393965	0.393965	0.0875541	0.974115	0.14231	0.316593	0.74872	0.997198	0.645699	0.673682	0.578265	0.945726
	TNS4	3	12	0	0	0	1.55773	0	0	0	0.379101	0.219672	0.240115	1	0.774185	0.733642	0.618073	0.582672	0.945726
	TET2	11	26	5	0	1	0.90141	1.93893	1.93893	0.166976	0.758592	0.231702	0.35613	0.676497	0.972651	0.739141	0.707172	0.58382	0.945726
	ALMS1	22	55	2	1	7	0.978666	0.553337	0.553337	0.567589	0.929394	0.296301	0.558819	0.431166	0.997198	0.75417	0.850988	0.583853	0.945726
	SACS	30	76	5	0	13	0.989893	0.72074	0.72074	0.959272	0.961385	0.478191	0.761909	0.317795	0.997198	0.789535	0.926396	0.58554	0.945726
	STK19	3	3	0	0	0	0.391935	0	0	0	0.180136	0.218209	0.244835	1	0.594952	0.733642	0.619882	0.589359	0.945726
	GPR98	51	148	13	3	6	1.18058	1.34399	1.34399	0.321508	0.292115	0.31278	0.460964	0.537907	0.709601	0.75417	0.790036	0.593731	0.945726
	CSMD1	132	214	16	8	5	0.902226	1.07619	1.07619	0.473863	0.351787	0.742515	0.528067	0.470306	0.770895	0.913359	0.833543	0.594285	0.945726
	DMXL2	11	33	2	0	5	1.05158	0.524488	0.524488	0.556219	0.876005	0.357192	0.569366	0.439728	0.997198	0.770609	0.850988	0.597081	0.945726
	CDKN1A	0	7	0	0	0	2.61117	0	0	0	0.168408	0.505837	0.255247	1	0.594952	0.789535	0.623674	0.603793	0.945726
	RASA1	6	18	1	1	4	1.17087	1.08014	1.08014	1.28992	0.702591	0.922512	0.929041	0.275659	0.962468	0.975127	0.985173	0.604954	0.945726
	ATP8B1	7	12	2	0	3	0.704892	1.05191	1.05191	0.809805	0.425582	0.948439	0.687001	0.377437	0.810355	0.983829	0.926396	0.609295	0.945726
	HNRNPF	6	7	1	0	1	0.762828	2.39492	2.39492	0.812401	0.59524	0.460623	0.606725	0.434082	0.928716	0.789535	0.88436	0.614755	0.945726
	OBSCN	129	274	6	5	7	1.04882	0.740969	0.740969	0.265095	0.652375	0.318923	0.468906	0.568831	0.953352	0.75417	0.790036	0.619216	0.945726
	KCNQ2	28	35	0	1	1	0.777692	0.470012	0.470012	0.383608	0.312315	0.400863	0.478138	0.559355	0.742081	0.784788	0.796315	0.620168	0.945726
	APOBR	11	17	1	0	3	0.768128	0.772471	0.772471	0.923385	0.472578	0.795977	0.768574	0.351376	0.858671	0.941624	0.926396	0.623597	0.945726
	A2ML1	18	44	7	0	1	1.19881	1.80457	1.80457	0.232274	0.493509	0.200542	0.427218	0.633243	0.876249	0.722287	0.766236	0.624217	0.945726
	RRS1	7	7	0	0	0	0.519123	0	0	0	0.185252	0.284091	0.273514	1	0.594952	0.75417	0.655766	0.628098	0.945726
	MYC	3	7	0	0	1	1.13514	0	0	0.742767	0.823948	0.36707	0.625427	0.449664	0.997198	0.770609	0.891634	0.637996	0.945726
	KMT2B	25	65	2	0	3	1.08277	0.538842	0.538842	0.373298	0.725411	0.355359	0.539183	0.522748	0.965317	0.770609	0.833543	0.638788	0.945726
	PIK3R1	4	12	1	0	2	1.24791	0.673797	0.673797	0.922125	0.64665	0.700005	0.768161	0.367599	0.953352	0.888591	0.926396	0.639444	0.945726
	NFE2L2	2	7	0	0	1	1.20134	0	0	0.557688	0.760701	0.340003	0.566514	0.4986	0.972651	0.756167	0.850988	0.639556	0.945726
	NAV3	23	71	8	1	0	1.34682	1.68059	1.68059	0	0.187581	0.200317	0.2925	1	0.594952	0.722287	0.655766	0.652067	0.9459
	HRNR	18	25	2	0	1	0.705426	0.520066	0.520066	0.11854	0.245706	0.334273	0.409061	0.716814	0.663168	0.75417	0.758126	0.652953	0.9459
	TGIF1	1	6	0	0	1	1.31137	0	0	0.840693	0.684895	0.492226	0.693918	0.428106	0.955114	0.789535	0.926396	0.65765	0.9459
	TTBK2	1	16	1	0	0	2.32165	1.55083	1.55083	0	0.122549	0.710972	0.297925	1	0.535854	0.894345	0.662585	0.658686	0.9459
	IQGAP1	7	27	2	2	2	1.37673	1.70692	1.70692	0.40767	0.386029	0.389038	0.586583	0.518454	0.774185	0.778531	0.867394	0.66612	0.9459
	CDX2	4	4	1	0	0	0.566304	3.84425	3.84425	0	0.363926	0.286764	0.304943	1	0.772301	0.75417	0.667512	0.667102	0.9459
	LAMA1	59	98	3	4	2	0.870039	0.678334	0.678334	0.219739	0.394907	0.30568	0.499714	0.617025	0.774185	0.75417	0.811495	0.671113	0.9459
	ERCC2	8	21	0	1	2	1.21535	0.884678	0.884678	0.888197	0.602655	0.905231	0.845467	0.374818	0.928716	0.967613	0.951579	0.681067	0.9459
	FGFR1	6	17	0	1	2	1.23793	0.793173	0.793173	0.791473	0.608008	0.821282	0.81453	0.39694	0.928716	0.943395	0.939205	0.688385	0.9459
	ANK3	29	78	6	1	7	1.14142	1.32069	1.32069	0.540363	0.5274	0.518302	0.735502	0.440781	0.888589	0.796066	0.926396	0.689372	0.9459
	UBR5	10	44	4	2	3	1.35698	1.30584	1.30584	0.362099	0.328297	0.597429	0.617821	0.528021	0.760072	0.844847	0.891634	0.691649	0.9459
	FAT2	50	118	10	0	4	1.05966	1.44181	1.44181	0.310767	0.725992	0.309221	0.595596	0.54883	0.965317	0.75417	0.876062	0.692386	0.9459
	CUL3	3	15	2	0	1	1.53301	1.83384	1.83384	0.439478	0.378267	0.485705	0.625201	0.537772	0.774185	0.789535	0.891634	0.702692	0.9459
	CLSTN2	28	46	1	0	0	0.934935	0.294306	0.294306	0	0.773872	0.140235	0.336873	1	0.977892	0.645699	0.688608	0.703408	0.9459
	ACRC	6	10	0	1	2	0.97184	1.40208	1.40208	0.976759	0.951266	0.759787	0.9462	0.356503	0.997198	0.917051	0.985182	0.703896	0.9459
	SPEG	41	93	5	1	7	1.0714	1.19063	1.19063	0.723902	0.706271	0.695135	0.890204	0.382482	0.962468	0.888591	0.974318	0.70732	0.9459
	IKBKB	7	10	1	1	1	0.655941	0.849742	0.849742	0.446445	0.355248	0.831409	0.648934	0.535237	0.770895	0.943395	0.902018	0.714628	0.9459
	PTPRC	13	34	3	3	1	1.17567	1.7	1.7	0.258576	0.594254	0.290356	0.565932	0.618252	0.928716	0.75417	0.850988	0.717321	0.9459
	DNAH10	43	103	6	1	5	1.11465	0.856381	0.856381	0.377861	0.539404	0.697183	0.686267	0.511775	0.90334	0.888591	0.926396	0.71871	0.9459
	USH2A	44	89	5	2	4	0.857022	0.738067	0.738067	0.258625	0.397978	0.436908	0.6076	0.578902	0.774185	0.789535	0.88436	0.719261	0.9459
	CHEK2	2	5	1	1	0	0.731936	2.82157	2.82157	0	0.633608	0.260133	0.352764	1	0.947006	0.75417	0.705528	0.720328	0.9459
	APOB	67	133	11	0	4	0.87161	0.957764	0.957764	0.296195	0.356912	0.893657	0.646091	0.556845	0.770895	0.967613	0.902018	0.727562	0.9459
	PPM1D	0	4	1	0	1	1.10066	2.67408	2.67408	0.557688	0.905465	0.444014	0.738659	0.4986	0.997198	0.789535	0.926396	0.736174	0.9459
	KIAA1109	25	65	5	2	6	0.8634	0.761265	0.761265	0.405064	0.523003	0.508369	0.741148	0.496957	0.888589	0.789535	0.926396	0.736198	0.9459
	PKD1	60	113	3	0	6	1.00904	0.70252	0.70252	0.471132	0.954477	0.528199	0.806162	0.468911	0.997198	0.79925	0.93846	0.745759	0.9459
	CHD2	10	26	0	3	4	0.967198	0.86979	0.86979	0.739112	0.923045	0.825882	0.975988	0.38799	0.997198	0.943395	0.993864	0.746396	0.9459
	AKT1	5	10	0	0	0	0.981658	0	0	0	0.969493	0.171407	0.38296	1	0.997198	0.690553	0.744496	0.750534	0.9459
	FAT1	38	79	4	1	9	1.0424	1.09738	1.09738	0.662809	0.82956	0.84643	0.96724	0.397538	0.997198	0.951377	0.991097	0.752023	0.9459
	FAT3	107	208	11	0	3	0.904627	0.817411	0.817411	0.220888	0.398507	0.51233	0.633051	0.607782	0.774185	0.791266	0.897899	0.752255	0.9459
	RB1	6	13	2	1	2	0.915152	1.13831	1.13831	0.727575	0.841447	0.84871	0.939286	0.412979	0.997198	0.951377	0.985173	0.755249	0.9459
	ACVR1B	5	8	1	0	1	0.723795	0.996563	0.996563	0.617841	0.527079	0.997419	0.807385	0.4813	0.888589	0.997419	0.93846	0.755902	0.9459
	DNMT3A	6	16	0	1	2	1.1326	0.983501	0.983501	0.740326	0.768248	0.98742	0.953128	0.409678	0.975218	0.997419	0.988693	0.757675	0.9459
	ZFHX4	71	158	8	1	4	1.09781	0.948759	0.948759	0.373745	0.506388	0.880793	0.75541	0.517051	0.876249	0.964017	0.926396	0.757778	0.9459
	DNAH12	16	38	3	3	3	0.809617	1.00444	1.00444	0.327797	0.46244	0.992478	0.719178	0.54497	0.851379	0.997419	0.926396	0.75904	0.9459
	SUZ12	1	8	0	1	1	1.54159	1.82278	1.82278	0.456701	0.490325	0.617857	0.755241	0.531562	0.876249	0.858822	0.926396	0.767849	0.9459
	NOTCH2	14	37	4	0	3	0.993832	1.40636	1.40636	0.410144	0.983348	0.554899	0.817582	0.506203	0.997198	0.816201	0.939205	0.778981	0.9459
	HTR7	8	21	1	0	0	1.6194	1.72861	1.72861	0	0.19261	0.627303	0.415883	1	0.594952	0.867614	0.760628	0.780759	0.9459
	CASC3	5	9	0	1	1	0.715282	0.778158	0.778158	0.480055	0.501833	0.80789	0.796985	0.523439	0.876249	0.943395	0.93846	0.781888	0.9459
	RASA2	2	9	0	2	1	1.25644	1.9001	1.9001	0.397131	0.690003	0.471499	0.764626	0.553914	0.955114	0.789535	0.926396	0.787403	0.9459
	COL12A1	34	69	6	1	2	0.860198	0.761101	0.761101	0.2206	0.465672	0.495264	0.692005	0.616454	0.851689	0.789535	0.926396	0.790015	0.9459
	DMD	24	76	8	2	3	1.16975	1.0163	1.0163	0.275061	0.481946	0.965301	0.746834	0.573765	0.870006	0.99232	0.926396	0.791645	0.9459
	DST	31	86	10	2	9	0.987124	1.17251	1.17251	0.392418	0.949333	0.640549	0.860806	0.498897	0.997198	0.881547	0.960903	0.792446	0.9459
	INPP5D	13	29	2	0	1	1.27837	1.03003	1.03003	0.286892	0.43027	0.968709	0.721636	0.603301	0.813708	0.99232	0.926396	0.797401	0.9459
	EP300	11	27	2	2	3	0.897012	1.1652	1.1652	0.419825	0.746183	0.79121	0.869056	0.502046	0.972651	0.941624	0.960903	0.798184	0.9459
	DYNC1I1	6	11	1	0	1	0.832845	0.649974	0.649974	0.523156	0.690568	0.666392	0.874491	0.509266	0.955114	0.888591	0.960903	0.80559	0.9459
	LRRK2	25	59	4	2	2	0.988683	0.736329	0.736329	0.267372	0.960735	0.483131	0.760611	0.587527	0.997198	0.789535	0.926396	0.806826	0.9459
	HERC2	33	68	6	1	5	1.00698	1.24761	1.24761	0.349492	0.973189	0.601864	0.864915	0.525557	0.997198	0.845042	0.960903	0.812948	0.9459
	DENND2C	5	11	2	0	1	0.78206	1.19142	1.19142	0.363788	0.60755	0.828819	0.80153	0.567607	0.928716	0.943395	0.93846	0.813258	0.9459
	PAX9	8	15	0	0	0	1.25644	0	0	0	0.568736	0.300289	0.45816	1	0.920054	0.75417	0.790036	0.81577	0.9459
	IGFN1	22	66	3	1	1	1.25496	1.18374	1.18374	0.0911186	0.329329	0.759241	0.621328	0.744713	0.760072	0.917051	0.891634	0.8193	0.9459
	CNBD1	8	18	2	0	0	1.60164	1.40662	1.40662	0	0.218107	0.670723	0.466329	1	0.627186	0.888591	0.790036	0.822074	0.9459
	ZFHX3	39	73	4	0	5	1.01444	0.936703	0.936703	0.456208	0.941174	0.899716	0.986389	0.477409	0.997198	0.967613	0.997149	0.825547	0.9459
	COL22A1	26	52	3	2	2	1.01472	0.84417	0.84417	0.415438	0.94999	0.721628	0.921889	0.515193	0.997198	0.899608	0.985173	0.828573	0.9459
	LRP2	46	113	9	2	5	1.0056	0.900309	0.900309	0.362928	0.974054	0.750562	0.938387	0.518929	0.997198	0.917051	0.985173	0.837361	0.9459
	CALD1	4	12	1	0	1	1.01216	0.667392	0.667392	0.425641	0.980228	0.692783	0.912397	0.542905	0.997198	0.888591	0.985173	0.843325	0.9459
	PZP	15	34	4	0	2	0.998254	0.980025	0.980025	0.455777	0.995264	0.970903	0.999308	0.498986	0.998857	0.99232	0.999922	0.845629	0.9459
	ALDH5A1	2	9	0	0	0	1.39552	0	0	0	0.558473	0.364723	0.500613	1	0.913268	0.770609	0.811495	0.846998	0.9459
	MUC5B	65	127	5	0	6	1.0364	1.0892	1.0892	0.351674	0.812088	0.855501	0.963179	0.522299	0.997198	0.953166	0.991097	0.84869	0.9459
	TTK	7	13	1	1	1	0.830154	0.914107	0.914107	0.393891	0.664935	0.907245	0.910066	0.555204	0.955114	0.967613	0.985173	0.8502	0.9459
	CDH23	47	89	3	1	3	0.959444	0.821933	0.821933	0.301749	0.815788	0.698073	0.917663	0.558737	0.997198	0.888591	0.985173	0.855238	0.9459
	POLE	18	40	1	1	1	1.01444	0.606959	0.606959	0.147774	0.957891	0.470366	0.743461	0.691403	0.997198	0.789535	0.926396	0.856104	0.9459
	LRRC18	8	14	0	0	0	1.37215	0	0	0	0.436338	0.435645	0.514151	1	0.819608	0.789535	0.82146	0.856184	0.9459
	MKI67	14	36	2	0	3	0.987501	0.782352	0.782352	0.311291	0.966311	0.735031	0.942647	0.553597	0.997198	0.909779	0.985173	0.861246	0.9459
	CCND2	7	9	0	0	0	0.864268	0	0	0	0.754054	0.267927	0.533235	1	0.972651	0.75417	0.833543	0.86853	0.9459
	DNAH11	53	123	13	2	4	0.982675	1.04967	1.04967	0.298814	0.91405	0.868332	0.969706	0.555384	0.997198	0.956805	0.991097	0.871851	0.9459
	DNAH9	52	122	5	3	1	1.03809	0.777406	0.777406	0.0753195	0.818165	0.492724	0.706508	0.763324	0.997198	0.789535	0.926396	0.872305	0.9459
	CMYA5	37	76	8	0	1	0.898076	1.16965	1.16965	0.0830366	0.58599	0.691242	0.71776	0.753952	0.928716	0.888591	0.926396	0.873452	0.9459
	FRS2	1	6	0	0	0	1.12087	0	0	0	0.865162	0.302795	0.542702	1	0.997198	0.75417	0.833543	0.874399	0.9459
	DOCK3	19	44	4	1	2	0.965307	1.03972	1.03972	0.3328	0.893543	0.937738	0.982203	0.552616	0.997198	0.976372	0.996542	0.874447	0.9459
	B2M	0	3	0	0	0	2.05802	0	0	0	0.401017	0.598687	0.578274	1	0.774185	0.844847	0.859679	0.894999	0.957754
	MUC4	28	50	2	0	4	1.00793	1.0118	1.0118	0.249739	0.972567	0.987202	0.999364	0.584447	0.997198	0.997419	0.999922	0.898147	0.957754
	PCLO	38	105	9	1	3	1.06902	1.04446	1.04446	0.197137	0.71703	0.902403	0.936354	0.624542	0.963638	0.967613	0.985173	0.898532	0.957754
	FBN3	44	85	7	1	1	1.00015	1.26577	1.26577	0.12027	0.999353	0.549339	0.822545	0.715202	0.999353	0.816201	0.941019	0.900397	0.957754
	ARHGEF11	12	26	3	0	1	0.875	0.917994	0.917994	0.216224	0.685985	0.891719	0.921511	0.642996	0.955114	0.967613	0.985173	0.902632	0.957754
	CELSR3	29	74	3	1	1	1.13185	1.14316	1.14316	0.101856	0.557447	0.804339	0.838165	0.733216	0.913268	0.943395	0.947194	0.913756	0.965871
	PLXNA4	30	64	3	2	1	1.05443	1.16702	1.16702	0.178342	0.805161	0.752411	0.938731	0.668215	0.997198	0.917051	0.985173	0.919817	0.968595
	TCHH	2	12	1	0	1	0.993079	0.99493	0.99493	0.173847	0.990016	0.996333	0.999922	0.671446	0.997198	0.997419	0.999922	0.938876	0.984935
	MUC17	16	50	2	0	0	1.22432	1.51416	1.51416	0	0.45069	0.597941	0.704564	1	0.83603	0.844847	0.926396	0.951286	0.989287
	DNAH5	63	158	16	2	1	1.02071	1.10298	1.10298	0.0730722	0.888958	0.715223	0.935608	0.766167	0.997198	0.89564	0.985173	0.955475	0.989287
	GATA4	3	7	0	0	0	1.07325	0	0	0	0.901355	0.43606	0.720455	1	0.997198	0.789535	0.926396	0.956672	0.989287
	CDK6	1	3	0	0	0	0.776126	0	0	0	0.747662	0.436098	0.722254	1	0.972651	0.789535	0.926396	0.95726	0.989287
	NRAS	0	1	0	0	0	0.62199	0	0	0	0.680067	0.536148	0.778592	1	0.955114	0.805671	0.932392	0.973449	0.994993
	BCL2L1	2	5	0	0	0	1.09175	0	0	0	0.892741	0.505885	0.783819	1	0.997198	0.789535	0.932392	0.974739	0.994993
	COL20A1	24	50	2	2	0	1.17131	1.09224	1.09224	0	0.507468	0.870762	0.802574	1	0.876249	0.956805	0.93846	0.979085	0.994993
	GMDS	2	7	1	0	0	1.35003	1.88132	1.88132	0	0.617139	0.593863	0.810181	1	0.932417	0.844847	0.93846	0.980722	0.994993
	FHIT	0	2	0	0	0	1.13127	0	0	0	0.897207	0.567057	0.832301	1	0.997198	0.825351	0.947194	0.985079	0.994993
	NCOR1	15	38	5	1	0	0.952432	1.24588	1.24588	0	0.866546	0.64835	0.838042	1	0.997198	0.884753	0.947194	0.986113	0.994993
	TCF7L2	6	13	0	1	0	1.24628	0.946701	0.946701	0	0.615838	0.958394	0.867042	1	0.932417	0.990459	0.960903	0.990741	0.994993
	ALB	4	7	1	0	0	0.75273	0.793178	0.793178	0	0.60396	0.824503	0.871855	1	0.928716	0.943395	0.960903	0.991414	0.994993
	GNAS	25	45	1	1	0	0.98827	0.82566	0.82566	0	0.961157	0.787984	0.964434	1	0.997198	0.941624	0.991097	0.99936	0.99936
